# Chromosome-level genome assembly of the gerbera (*Gerbera hybrida*) using HiFi long-read and Hi-C technologies

**DOI:** 10.1101/2025.08.15.670457

**Authors:** Yuta B. Aoyagi, Riki Shimada, Hideki Hirakawa, Atsushi Toyoda, Hidehiro Toh, Sachiko Isobe, Naoyuki Tajima, Kenta Shirasawa, Tokumasa Horiike, Hiroshi Fujii, Tao Fujiwara, Masaru Bamba, Takashi Nakatsuka, Akiyoshi Tominaga

## Abstract

*Gerbera hybrida* is one of the most popular ornamental plants and also serves as a valuable model plant within the Asteraceae family. Here, we report both the nuclear and organellar genome assemblies and annotations of *G. hybrida*, which was developed through hybridization of two wild species. Sequencing was performed using a combination of PacBio high fidelity (HiFi) reads and chromatin capture reads (Omni-C). The total span of the nuclear genome assembly is 2.32 gigabases, and 99.3% of the sequence assembled into 25 scaffolds, consistent with the known chromosome number. Genome annotation of the nuclear genome identified 36,160 protein-coding genes and 11,572 non-coding transcripts. The mitochondrial genome had 363,511 bp and contains 36 protein-coding genes, 3 rRNAs, and 21 tRNAs, while the chloroplast genome is 151,898 bp in length and includes 85 protein-coding genes, 8 rRNAs, and 37 tRNAs. This reference genome provides a foundational resource for future molecular breeding and genetic research in *Gerbera* and the broader Asteraceae family.
