## Supplementary_Table for "Chromosome-level genome assembly of the gerbera (*Gerbera hybrida*) using HiFi long-read and Hi-C technologies"

### Sheet: Table S1
Table S1. The list of three publised Asteraceae species used for the gene annotation of the genome of G. hybrida by GeMoMa.
Organism name	Total number of genes	BUSCO completeness (%)a	Assembly ID	Accession number of NCBI GenBank	Reference DOI
Helianthus annuus	71257	97.4	HanXRQr2.0-SUNRISE	GCA_002127325.2	doi.org/10.1038/nature22380
Lactuca sativa cv. Salinas	44232	91.4	Lsat_Salinas_v11	GCA_002870075.4	doi.org/10.1038/ncomms14953
Mikania micrantha	46351	88.6	ASM936387v1	GCA_009363875.1	doi.org/10.1038/s41467-019-13926-4
a. BUSCO with the protein mode using the Embryopyte_odb10 (n = 1,614) dataset.

### Sheet: Table S2
Table S2. The list of eight Asteraceae species used for the gene annotation of the mitochondria genome of G. hybrida by GeSeq.
Organism name	Accession number of NCBI RefSeq
Helianthus annuus	NC_023337.1
Helianthus grosseserratus	NC_051989.1
Helianthus strumosus	NC_051990.1
Chrysanthemum boreale	NC_039757.1
Diplostephium hartwegii	NC_034354.1
Lactuca saligna	NC_042406.1
Lactuca sativa	NC_042756.1
Lactuca serriola	NC_042378.1

### Sheet: Table S3
Table S3. Statistics of sequencing data used for the genome assembly and the gene prediction for G. hybrida.
Sequencing data type	Sample	Total numbere of reads	Total length of reads (bases)	N50 (bases)	Accession number
HiFi	leaf	14274513	254335439538	18032	DRR464276,DRR464277,DRR464278,DRR464279,DRR464280,DRR464281
Omni-C (Paired-end)	leaf	1710578834	256586825100	150	DRR469440,DRR469441,DRR469442
RNA-seq (Paired-end)	flower bud	17449854	1744985400	100	DRR710628
RNA-seq (Paired-end)	flower bud	18781184	1878118400	100	DRR710629
RNA-seq (Paired-end)	flower bud	21398504	2139850400	100	DRR710630
RNA-seq (Paired-end)	leaf	44863650	4486365000	100	DRR710631
RNA-seq (Paired-end)	leaf	35435536	3543553600	100	DRR710632
RNA-seq (Paired-end)	leaf	39351124	3935112400	100	DRR710633
RNA-seq (Paired-end)	leaf	40004458	4000445800	100	DRR710634
RNA-seq (Paired-end)	leaf	33607904	3360790400	100	DRR710635
RNA-seq (Paired-end)	leaf	41340484	4134048400	100	DRR710636
RNA-seq (Paired-end)	leaf	37073556	3707355600	100	DRR710637
RNA-seq (Paired-end)	leaf	40812600	4081260000	100	DRR710638
RNA-seq (Paired-end)	leaf	41678002	4167800200	100	DRR710639

### Sheet: Table S4
Table S4. Statistics of the Hifiasm assemblies of G. hybrida.
	Primary contigs
Number of sequences	2138
Total length (bases)	2599540055
Average length (bases)	1.21587e+06
Maximum length (bases)	158185085
Minimum length (bases)	17848
N50 (bases)	83197088
GC content (%)	37.5
BUSCOa
Complete (%)	98.7
(Complete and single-copy [%])	89.7
(Complete and duplicated [%])	9
Fragmented (%)	0.9
Missing (%)	0.4
a. BUSCO with the genome mode using the Embryopyte_odb10 (n = 1,614) dataset.

### Sheet: Table S5
Table S5. Statistics of the genome assembly and the gene annotation in each scaffold.
Scaffold	Scaffold length (bases)	GC content (%)	The number of protein-coding genes
Ghyb_p1.0_001.1	169236808	37.2	2169
Ghyb_p1.0_002.1	158185085	37.22	2361
Ghyb_p1.0_003.1	139477009	37.11	2005
Ghyb_p1.0_004.1	109893573	37.48	1451
Ghyb_p1.0_005.1	101032649	37.41	1233
Ghyb_p1.0_006.1	95250514	37.38	1223
Ghyb_p1.0_007.1	92454894	37.54	1269
Ghyb_p1.0_008.1	91954658	36.76	1813
Ghyb_p1.0_009.1	90390500	37.31	1212
Ghyb_p1.0_010.1	87621965	36.58	1929
Ghyb_p1.0_011.1	87579574	37.42	1235
Ghyb_p1.0_012.1	87312893	37.15	1387
Ghyb_p1.0_013.1	84646318	36.8	1555
Ghyb_p1.0_014.1	83197088	36.94	1642
Ghyb_p1.0_015.1	82344731	36.82	1356
Ghyb_p1.0_016.1	80618577	36.68	1705
Ghyb_p1.0_017.1	79162129	36.96	1269
Ghyb_p1.0_018.1	77299191	37.14	1110
Ghyb_p1.0_019.1	76296029	37.09	1128
Ghyb_p1.0_020.1	76263091	37.27	1147
Ghyb_p1.0_021.1	74000807	37.01	1205
Ghyb_p1.0_022.1	72510611	37.24	945
Ghyb_p1.0_023.1	72226540	37.06	1210
Ghyb_p1.0_024.1	69305184	36.56	1287
Ghyb_p1.0_025.1	63329613	36.78	1018
Ghyb_p1.0_026.1	6308702	51.21	135
Ghyb_p1.0_027.1	4268598	50.02	77
Ghyb_p1.0_028.1	2927075	41.61	20
Ghyb_p1.0_029.1	892304	38.19	6
Ghyb_p1.0_030.1	340861	47.29	7
Ghyb_p1.0_031.1	171517	51.97	10
Ghyb_p1.0_032.1	151871	52.91	26
Ghyb_p1.0_033.1	80622	35.43	5
Ghyb_p1.0_034.1	68802	53.14	0
Ghyb_p1.0_035.1	63569	52.92	1
Ghyb_p1.0_036.1	48656	30.64	1
Ghyb_p1.0_037.1	43037	53.23	1
Ghyb_p1.0_038.1	42646	42.52	0
Ghyb_p1.0_039.1	38570	52.84	3
Ghyb_p1.0_040.1	27374	35.05	1
Ghyb_p1.0_041.1	27120	32.07	1
Ghyb_p1.0_042.1	23246	33.42	2
Total	2317114601	37.2	36160

### Sheet: Table S6
Table S6. Statistics of the gene predictions of G.hybrida.
	BRAKER3 prediction			GeMoMa prediction
	HCb	LCc	TEd	HCb	LCc	TEd
Number of sequences	27469	26415	21298	34169	17109	25862
Total length of CDSa (bases)	33374645	22532622	23767212	40308402	6040761	37970070
Average length of CDS (bases)	1214.99	853.024	1115.94	1179.68	353.075	1468.18
Maximum length of CDS (bases)	16329	4188	6402	16173	5766	16500
Minimum length of CDS (bases)	63	9	162	87	45	126
N50 of CDS (bases)	1542	1245	1500	1530	492	2244
GC content (%)	44.3019	40.6004	40.7692	43.6148	40.9012	41.8288
BUSCOe
Complete (%)	96.6	0.2	1.3	96	0.2	1.3
(Complete and single-copy [%])	90.5	0.1	1.2	89	0.1	1.2
(Complete and duplicated [%])	6.1	0.1	0.1	7	0.1	0.1
Fragmented (%)	0.9	0.1	0.1	1	0.2	0.1
Missing (%)	2.5	99.7	98.6	3	99.6	98.6
a. CDS, Coding sequence.
b. HC, high-confidence gene set.
c. LC, low-confidence gene set.
d. TE, transposable element related gene set.
e. BUSCO with the protein mode using the Embryopyte_odb10 (n = 1,614) dataset.

### Sheet: Table S7
Table S7. The number and group of genes in the chloroplast genome of G. hybrida.
	Gene group	Gene symbol	Number of annotaed genes
(A) Protein-coding genes	Acetyl-CoA carboxylase	accD	1
	ATP synthase	atpA	1
		atpB	1
		atpE	1
		atpF	1
		atpH	1
		atpI	1
	C-type cytochrome biogenesis	ccsA	1
	Chloroplast envelope membrane protein	cemA	1
	ATP-dependent protease	clpP1	1
	Tlanslation initiation factor	infA	1
	Maturase	matK	1
	NADH dehydrogenase	ndhA	1
		ndhB	2
		ndhC	1
		ndhD	1
		ndhE	1
		ndhF	1
		ndhG	1
		ndhH	1
		ndhI	1
		ndhJ	1
		ndhK	1
	Cytochrome b/f complex	petA	1
		petB	1
		petD	1
		petG	1
		petL	1
		petN	1
	Photosystem I	psaA	1
		psaB	1
		psaC	1
		psaI	1
		psaJ	1
	Photosystem II	psbA	1
		psbB	1
		psbC	1
		psbD	1
		psbE	1
		psbF	1
		psbH	1
		psbI	1
		psbJ	1
		psbK	1
		psbL	1
		psbM	1
		psbT	1
		psbZ	1
	Photosystem I assembly factor	pafI	1
	Photosystem II assembly factor	pafII	1
	Photosystem biogenesis factor 1	pbf1	1
	RuBisCO large subunit	rbcL	1
	Ribosome protein large subunit	rpl2	2
		rpl14	1
		rpl16	1
		rpl20	1
		rpl22	1
		rpl23	2
		rpl32	1
		rpl33	1
		rpl36	1
	Ribosome protein small subunit	rps2	1
		rps3	1
		rps4	1
		rps7	2
		rps8	1
		rps11	1
		rps12	2
		rps14	1
		rps15	1
		rps16	1
		rps18	1
		rps19	1
	DNA-directed RNA polymerase	rpoA	1
		rpoB	1
		rpoC1	1
		rpoC2	1
	Proteins of unknown function	ycf1	1
		ycf2	2
(B) tRNA		trnA-UGC	2
		trnC-ACA	1
		trnC-GCA	1
		trnD-GUC	1
		trnE-UUC	3
		trnF-GAA	1
		trnG-GCC	1
		trnH-GUG	1
		trnK-UUU	1
		trnL-CAA	2
		trnL-UAA	1
		trnL-UAG	1
		trnM-CAU	4
		trnN-GUU	2
		trnP-UGG	1
		trnQ-UUG	1
		trnR-ACG	2
		trnR-UCU	1
		trnS-GCU	1
		trnS-GGA	1
		trnS-UGA	1
		trnT-CGU	1
		trnT-GGU	1
		trnT-UGU	1
		trnV-GAC	2
		trnW-CCA	1
		trnY-GUA	1
(C) rRNA		rrn4.5	2
		rrn5	2
		rrn16	2
		rrn23	2

### Sheet: Table S8
Table S8. The number and group of genes in the mitochondria genome of G. hybrida.
	Gene group	Gene symbol	Number of annotaed genes
(A) Protein-coding genes	ATP synthase	atp1	1
		atp4	1
		atp6	1
		atp8	1
		atp9	1
	Cytochrome c biogenesis	ccmB	1
		ccmC	1
		ccmFc	1
		ccmFn	1
	Cytochrome b	cob	1
	Cytochrome c oxidase	cox1	1
		cox2	2
		cox3	1
	Matrurase	matR	1
	Transpot membrane protein	mttB	1
	NADH dehydrogenase	nad1	1
		nad2	1
		nad3	1
		nad4	1
		nad4L	1
		nad5	1
		nad6	1
		nad7	1
		nad9	1
	Ribosome protein large subunit	rpl5	1
		rpl10	1
		rpl16	1
	Ribosome protein small subunit	rps1	1
		rps3	1
		rps4	1
		rps12	1
		rps13	1
		rps14	1
		rps19	1
	Succinate dehydrogenase	sdh4	1
(B) tRNA		trnC-GCA	1
		trnD-GUC	1
		trnE-UUC	1
		trnF-GAA	1
		trnG-GCC	1
		trnH-GUG	1
		trnK-UUU	1
		trnM-CAU	3
		trnN-GUU	1
		trnP-UGG	2
		trnQ-UUG	1
		trnS-GCU	2
		trnS-UGA	1
		trnT-GGU	1
		trnT-UGU	1
		trnW-CCA	1
		trnY-GUA	1
(C) rRNA		rrn5	1
		rrnS	1
		rrnL	1
